# Molecular and neuropathological determinants of neuronal dysfunction in Alzheimer’s disease

**DOI:** 10.1101/2025.10.08.681211

**Authors:** Lazaro M. Sanchez-Rodriguez, Joon Hwan Hong, Veronika Pak, Shinya Tasaki, Bernard Ng, Konstantinos Arfanakis, Pedro Rosa-Neto, David A. Bennett, Yasser Iturria-Medina

## Abstract

The biological basis of neuronal excitatory/inhibitory (E/I) imbalance in Alzheimer’s disease (AD) remains unclear. Using a comprehensive cohort with ante-mortem functional neuroimaging and post-mortem molecular data from the same participants, we mapped individual, whole-brain E/I imbalances through biophysical modeling. E/I ratios in regions supporting higher-order cognitive functions were significantly associated with cognitive performance and decline, with mediation by global neuropathological burden. We also observed a significant inverted U-shaped relationship between E/I ratios and neurofibrillary tangle severity, peaking at the limbic stage (Braak III-IV) in 14 brain areas, including the bilateral hippocampus and superior frontal gyrus. In addition, we identified 89 genes and 101 proteins that predict regional E/I ratios, with pathways related to synaptic signaling and immune response overrepresented. The generalizability of these molecular predictors was confirmed in two independent cohorts, achieving good classification performance for neuropathology severity and AD dementia. Lastly, the estimated E/I imbalances in AD aligned with whole-brain distributions of microglia and oligodendrocyte precursor cells, suggesting that spatial cellular organization contributes to vulnerability to neuronal dysfunction. Overall, this study provides critical insights into the cellular, molecular, and neuropathological signatures of circuit-level dysfunction in AD.
