## Supplementary Table 3 for "Molecular and neuropathological determinants of neuronal dysfunction in Alzheimer’s disease"

Score	SelectedRegions	Coefficients	FWER_pvals
GC	L.entorhinal, L.SupPar, L.Hippo, R.lingual, R.right insula, Cerebelum_6_L	0.028, 0.019, 0.108, 0.172, 0.098, 0.013	0.105, 0.124, 0.038, 0.021, 0.043, 0.138
EP	L.SupPar, L.Hippo, R.lingual, R.right insula	0.01, 0.201, 0.171, 0.125	0.065, 0.008, 0.011, 0.013
VS	L.SupTemp, R.precuneus	0.038, 0.038	0.342, 0.342
PS	L.cACC, L.entorhinal, L.LatOcci, L.LatOFC, L.SupTemp, L.transTemp, L.thalamus, R.fusiform, R.rMidFront, R.SupTemp, R.accumbens, L_Dentate, Cerebelum_10_L	-0.034, 0.087, 0, 0.064, 0.052, 0.009, -0.861, -0.062, 0.046, 0.09, 0.036, -0.076, 0.099	0.969, 0.83, 0.999, 0.891, 0.929, 0.993, 0.024, 0.896, 0.949, 0.812, 0.966, 0.856, 0.793
SE	R.right insula, Cerebelum_7b_L	0.219, 0.008	0.018, 0.119
WO	L.MedOFC, L.SupTemp, R.rMidFront, R.caudate, R_Nigra	0.027, 0.021, 0.005, 0.259, 0.008	0.687, 0.725, 0.822, 0.154, 0.806
Slope GC	L.transTemp, R.lingual	0.002, 0.022	0.004, 0
Slope EP	L.transTemp, L.caudate, R.lingual, Cerebelum_7b_L	0.006, 0, 0.023, 0.003	0.244, 0.593, 0.058, 0.363
Slope VS	None	N/A	N/A
Slope PS	L.cACC, L.IsthmusCingulate, L.paracentral, L.PCC, L.rACC, L.transTemp, R.fusiform, R.LatOFC, R.parahippocampal, R.PCC, R.SupTemp, R.caudate, R.thalamus, L_Dentate, R_Nigra, Cerebelum_Crus2_L, Cerebelum_3_R	-0.023, 0.001, 0.003, 0, 0.002, 0.002, -0.004, 0, 0.006, 0.002, 0.008, -0.022, 0, -0.003, 0.008, 0.014, 0.012	0.453, 1, 0.981, 1, 0.997, 0.997, 0.962, 1, 0.94, 0.998, 0.883, 0.474, 1, 0.988, 0.891, 0.671, 0.744
Slope SE	L.MidTemp, L.transTemp, L.caudate, R.right insula, Cerebelum_4_5_R, Cerebelum_7b_L	-0.002, 0.01, 0.012, 0.011, -0.004, 0.013	0.878, 0.529, 0.486, 0.515, 0.777, 0.459
Slope WO	L.MedOFC, L.caudate	0.003, 0.024	0.382, 0.013
