## Supplementary Table 4 for "Molecular and neuropathological determinants of neuronal dysfunction in Alzheimer’s disease"

### Sheet: Sheet1
Region	Variable	R	P_uncorrected	P_FWER
L.cACC	Global AD	-0.0845143	0.300569	0.309
L.cMidFront	Global AD	-0.0764759	0.349043	0.355
L.cuneus	Global AD	-0.123267	0.130287	0.145
L.entorhinal	Global AD	-0.147365	0.0700265	0.088
L.fusiform	Global AD	-0.102896	0.207142	0.222
L.InfPar	Global AD	-0.137416	0.091371	0.1
L.InfTemp	Global AD	-0.0688967	0.399001	0.406
L.IsthmusCingulate	Global AD	-0.0774665	0.342817	0.363
L.LatOcci	Global AD	-0.134006	0.0997789	0.111
L.LatOFC	Global AD	-0.13338	0.101386	0.112
L.lingual	Global AD	-0.145604	0.0734768	0.087
L.MedOFC	Global AD	-0.119757	0.141679	0.161
L.MidTemp	Global AD	-0.0641582	0.432293	0.441
L.ParaHipp	Global AD	-0.15033	0.0645133	0.072
L.paracentral	Global AD	-0.113179	0.165044	0.184
L.pars-opercularis	Global AD	-0.0659334	0.419638	0.429
L.pars-orbitalis	Global AD	-0.103304	0.205337	0.225
L.pars-triangularis	Global AD	-0.115569	0.156243	0.172
L.pericalcarine	Global AD	-0.129874	0.11077	0.122
L.postcentral	Global AD	-0.138613	0.0885561	0.095
L.PCC	Global AD	-0.0788389	0.334309	0.345
L.precentral	Global AD	-0.150927	0.0634479	0.073
L.precuneus	Global AD	-0.138883	0.0879326	0.096
L.rACC	Global AD	-0.111897	0.169911	0.189
L.rMidFront	Global AD	-0.136707	0.0930695	0.096
L.SupFront	Global AD	-0.158071	0.0517759	0.056
L.SupPar	Global AD	-0.167393	0.0392749	0.049
L.SupTemp	Global AD	-0.141245	0.0826139	0.095
L.supramarginal	Global AD	-0.107133	0.188947	0.204
L.transTemp	Global AD	-0.121964	0.134432	0.143
L.insula	Global AD	-0.162413	0.0455945	0.048
L.accumbens	Global AD	-0.0707043	0.386715	0.396
L.amygdala	Global AD	-0.137323	0.0915914	0.095
L.basal-forebrain	Global AD	-0.149929	0.0652374	0.073
L.caudate	Global AD	-0.158143	0.051669	0.056
L.Hippo	Global AD	-0.167327	0.0393541	0.044
L.pallidum	Global AD	-0.0718126	0.379297	0.382
L.putamen	Global AD	-0.154365	0.0575865	0.057
L.thalamus	Global AD	-0.132137	0.104638	0.106
R.cACC	Global AD	-0.109634	0.178767	0.188
R.cMidFront	Global AD	-0.120472	0.1393	0.157
R.cuneus	Global AD	-0.132243	0.104358	0.115
R.entorhinal	Global AD	-0.141183	0.0827487	0.09
R.fusiform	Global AD	-0.0850624	0.297434	0.308
R.InfPar	Global AD	-0.126669	0.119931	0.131
R.InfTemp	Global AD	-0.101069	0.215362	0.229
R.IsthmusCingulate	Global AD	-0.138001	0.0899856	0.098
R.LatOcci	Global AD	-0.124352	0.126913	0.139
R.LatOFC	Global AD	-0.078644	0.335509	0.359
R.lingual	Global AD	-0.174869	0.0311802	0.034
R.MedOFC	Global AD	-0.109586	0.178961	0.195
R.MidTrmp	Global AD	-0.12058	0.138943	0.157
R.parahippocampal	Global AD	-0.128916	0.113449	0.123
R.paracentral	Global AD	-0.0696747	0.393685	0.399
R.pars-opercularis	Global AD	-0.108433	0.183604	0.197
R.pars-orbitalis	Global AD	-0.123148	0.130661	0.146
R.pars-triangularis	Global AD	-0.0988704	0.225564	0.24
R.pericalcarine	Global AD	-0.135398	0.0962752	0.106
R.postcentral	Global AD	-0.112862	0.166236	0.178
R.PCC	Global AD	-0.125514	0.123372	0.133
R.precentral	Global AD	-0.128382	0.114966	0.128
R.precuneus	Global AD	-0.152653	0.060448	0.069
R.rACC	Global AD	-0.106923	0.18982	0.205
R.rMidFront	Global AD	-0.133421	0.101279	0.112
R.SupFront	Global AD	-0.165054	0.0421448	0.049
R.SupPar	Global AD	-0.151608	0.0622498	0.071
R.SupTemp	Global AD	-0.137118	0.0920816	0.101
R.supramarginal	Global AD	-0.109044	0.181134	0.196
R.transTemporal	Global AD	-0.122527	0.132627	0.143
R.right insula	Global AD	-0.174408	0.0316352	0.037
R.accumbens	Global AD	-0.133874	0.100114	0.112
R.amygdala	Global AD	-0.152084	0.061423	0.07
R.basal-forebrain	Global AD	-0.137782	0.090504	0.098
R.caudate	Global AD	-0.16825	0.0382661	0.041
R.Hippo	Global AD	-0.154492	0.0573797	0.062
R.pallidum	Global AD	-0.117181	0.150508	0.168
R.putamen	Global AD	-0.162095	0.0460251	0.051
R.thalamus	Global AD	-0.145016	0.074659	0.082
L_STN	Global AD	-0.101676	0.212608	0.227
R_STN	Global AD	-0.106056	0.193457	0.208
L_RedNucleus	Global AD	-0.0700598	0.391069	0.397
R_RedNucleus	Global AD	-0.112245	0.168579	0.181
L_Dentate	Global AD	-0.0903514	0.268295	0.278
R_Dentate	Global AD	-0.0792643	0.331699	0.34
L_Nigra	Global AD	-0.109399	0.179706	0.196
R_Nigra	Global AD	-0.113293	0.164615	0.185
Cerebelum_Crus1_L	Global AD	-0.149893	0.0653032	0.068
Cerebelum_Crus1_R	Global AD	-0.145753	0.0731791	0.078
Cerebelum_Crus2_L	Global AD	-0.135707	0.0955111	0.098
Cerebelum_Crus2_R	Global AD	-0.153877	0.0583911	0.062
Cerebelum_3_L	Global AD	-0.129998	0.110429	0.121
Cerebelum_3_R	Global AD	-0.070405	0.388734	0.402
Cerebelum_4_5_L	Global AD	-0.139294	0.0869882	0.099
Cerebelum_4_5_R	Global AD	-0.0715118	0.381302	0.4
Cerebelum_6_L	Global AD	-0.14715	0.07044	0.085
Cerebelum_6_R	Global AD	-0.140335	0.08463	0.097
Cerebelum_7b_L	Global AD	-0.155637	0.0555358	0.063
Cerebelum_7b_R	Global AD	-0.122449	0.132878	0.149
Cerebelum_8_L	Global AD	-0.147664	0.0694531	0.074
Cerebelum_8_R	Global AD	-0.145147	0.0743949	0.087
Cerebelum_9_L	Global AD	-0.138147	0.0896446	0.099
Cerebelum_9_R	Global AD	-0.0670482	0.411802	0.428
Cerebelum_10_L	Global AD	-0.137072	0.0921931	0.104
Cerebelum_10_R	Global AD	-0.0704757	0.388257	0.397
L.cACC	Amyloid level	-0.111983	0.169583	0.152
L.cMidFront	Amyloid level	-0.114686	0.159452	0.14
L.cuneus	Amyloid level	-0.139001	0.0876608	0.071
L.entorhinal	Amyloid level	-0.113321	0.164509	0.155
L.fusiform	Amyloid level	-0.111129	0.17288	0.157
L.InfPar	Amyloid level	-0.120501	0.139201	0.122
L.InfTemp	Amyloid level	-0.116512	0.152868	0.131
L.IsthmusCingulate	Amyloid level	-0.119478	0.142614	0.123
L.LatOcci	Amyloid level	-0.135133	0.0969342	0.081
L.LatOFC	Amyloid level	-0.134814	0.0977334	0.077
L.lingual	Amyloid level	-0.115066	0.158066	0.145
L.MedOFC	Amyloid level	-0.0811561	0.320252	0.306
L.MidTemp	Amyloid level	-0.117413	0.149695	0.126
L.ParaHipp	Amyloid level	-0.103128	0.206113	0.185
L.paracentral	Amyloid level	-0.0864784	0.289435	0.272
L.pars-opercularis	Amyloid level	-0.117124	0.150709	0.13
L.pars-orbitalis	Amyloid level	-0.131194	0.10716	0.088
L.pars-triangularis	Amyloid level	-0.135714	0.0954933	0.08
L.pericalcarine	Amyloid level	-0.137185	0.0919228	0.073
L.postcentral	Amyloid level	-0.125187	0.124361	0.107
L.PCC	Amyloid level	-0.112082	0.169204	0.153
L.precentral	Amyloid level	-0.110616	0.174886	0.161
L.precuneus	Amyloid level	-0.127987	0.116095	0.1
L.rACC	Amyloid level	-0.0849879	0.297859	0.281
L.rMidFront	Amyloid level	-0.113673	0.163193	0.152
L.SupFront	Amyloid level	-0.121563	0.135725	0.127
L.SupPar	Amyloid level	-0.12454	0.126334	0.108
L.SupTemp	Amyloid level	-0.122425	0.132955	0.113
L.supramarginal	Amyloid level	-0.0963875	0.237489	0.223
L.transTemp	Amyloid level	-0.0596802	0.465167	0.464
L.insula	Amyloid level	-0.121961	0.13444	0.114
L.accumbens	Amyloid level	-0.11735	0.149917	0.131
L.amygdala	Amyloid level	-0.115725	0.15568	0.139
L.basal-forebrain	Amyloid level	-0.108831	0.181992	0.165
L.caudate	Amyloid level	-0.102347	0.209589	0.201
L.Hippo	Amyloid level	-0.124487	0.126496	0.114
L.pallidum	Amyloid level	-0.118492	0.145963	0.121
L.putamen	Amyloid level	-0.113912	0.162306	0.159
L.thalamus	Amyloid level	-0.0852424	0.296409	0.281
R.cACC	Amyloid level	-0.131891	0.105291	0.088
R.cMidFront	Amyloid level	-0.0805598	0.323832	0.313
R.cuneus	Amyloid level	-0.137098	0.0921297	0.075
R.entorhinal	Amyloid level	-0.12757	0.117298	0.096
R.fusiform	Amyloid level	-0.114422	0.160419	0.144
R.InfPar	Amyloid level	-0.135179	0.0968188	0.076
R.InfTemp	Amyloid level	-0.111741	0.17051	0.158
R.IsthmusCingulate	Amyloid level	-0.130006	0.110405	0.094
R.LatOcci	Amyloid level	-0.13723	0.0918138	0.074
R.LatOFC	Amyloid level	-0.120757	0.138359	0.121
R.lingual	Amyloid level	-0.130343	0.109477	0.09
R.MedOFC	Amyloid level	-0.0957478	0.240631	0.225
R.MidTrmp	Amyloid level	-0.0804051	0.324765	0.314
R.parahippocampal	Amyloid level	-0.135867	0.0951164	0.076
R.paracentral	Amyloid level	-0.117988	0.147699	0.123
R.pars-opercularis	Amyloid level	-0.0974146	0.232503	0.218
R.pars-orbitalis	Amyloid level	-0.0777383	0.341121	0.332
R.pars-triangularis	Amyloid level	-0.116276	0.153707	0.138
R.pericalcarine	Amyloid level	-0.135281	0.0965668	0.08
R.postcentral	Amyloid level	-0.132865	0.102723	0.088
R.PCC	Amyloid level	-0.136027	0.0947234	0.072
R.precentral	Amyloid level	-0.1372	0.0918854	0.073
R.precuneus	Amyloid level	-0.11437	0.16061	0.142
R.rACC	Amyloid level	-0.0985574	0.227043	0.21
R.rMidFront	Amyloid level	-0.140687	0.083846	0.07
R.SupFront	Amyloid level	-0.11638	0.153336	0.141
R.SupPar	Amyloid level	-0.106517	0.191518	0.182
R.SupTemp	Amyloid level	-0.131821	0.10548	0.085
R.supramarginal	Amyloid level	-0.0937621	0.250569	0.237
R.transTemporal	Amyloid level	-0.067075	0.411615	0.411
R.right insula	Amyloid level	-0.128966	0.113308	0.098
R.accumbens	Amyloid level	-0.134381	0.0988239	0.078
R.amygdala	Amyloid level	-0.105584	0.195455	0.185
R.basal-forebrain	Amyloid level	-0.120822	0.138144	0.121
R.caudate	Amyloid level	-0.133544	0.100962	0.08
R.Hippo	Amyloid level	-0.105127	0.197409	0.2
R.pallidum	Amyloid level	-0.136118	0.0945009	0.081
R.putamen	Amyloid level	-0.114013	0.161929	0.156
R.thalamus	Amyloid level	-0.0937367	0.250698	0.238
L_STN	Amyloid level	-0.114344	0.160706	0.147
R_STN	Amyloid level	-0.102784	0.20764	0.188
L_RedNucleus	Amyloid level	-0.118109	0.14728	0.123
R_RedNucleus	Amyloid level	-0.136033	0.094711	0.081
L_Dentate	Amyloid level	-0.114965	0.158431	0.142
R_Dentate	Amyloid level	-0.113935	0.162221	0.147
L_Nigra	Amyloid level	-0.0936892	0.25094	0.241
R_Nigra	Amyloid level	-0.0838701	0.304281	0.287
Cerebelum_Crus1_L	Amyloid level	-0.10269	0.208056	0.194
Cerebelum_Crus1_R	Amyloid level	-0.103021	0.206587	0.182
Cerebelum_Crus2_L	Amyloid level	-0.0843418	0.30156	0.284
Cerebelum_Crus2_R	Amyloid level	-0.111571	0.171166	0.148
Cerebelum_3_L	Amyloid level	-0.138652	0.0884663	0.073
Cerebelum_3_R	Amyloid level	-0.113724	0.163005	0.137
Cerebelum_4_5_L	Amyloid level	-0.134075	0.0996022	0.079
Cerebelum_4_5_R	Amyloid level	-0.116519	0.152845	0.129
Cerebelum_6_L	Amyloid level	-0.128191	0.115511	0.103
Cerebelum_6_R	Amyloid level	-0.134111	0.0995105	0.082
Cerebelum_7b_L	Amyloid level	-0.100953	0.215892	0.201
Cerebelum_7b_R	Amyloid level	-0.13599	0.0948158	0.079
Cerebelum_8_L	Amyloid level	-0.100745	0.216847	0.198
Cerebelum_8_R	Amyloid level	-0.129535	0.111714	0.098
Cerebelum_9_L	Amyloid level	-0.130971	0.107765	0.093
Cerebelum_9_R	Amyloid level	-0.115476	0.156579	0.137
Cerebelum_10_L	Amyloid level	-0.13497	0.0973423	0.078
Cerebelum_10_R	Amyloid level	-0.117251	0.150263	0.124
L.cACC	Tangle density	-0.0850187	0.297683	0.28
L.cMidFront	Tangle density	-0.0777453	0.341078	0.321
L.cuneus	Tangle density	-0.110308	0.176095	0.148
L.entorhinal	Tangle density	-0.137995	0.0900009	0.079
L.fusiform	Tangle density	-0.0947264	0.245708	0.23
L.InfPar	Tangle density	-0.130449	0.109187	0.098
L.InfTemp	Tangle density	-0.0724121	0.375321	0.347
L.IsthmusCingulate	Tangle density	-0.079271	0.331658	0.302
L.LatOcci	Tangle density	-0.120384	0.13959	0.123
L.LatOFC	Tangle density	-0.121135	0.137118	0.124
L.lingual	Tangle density	-0.139424	0.0866905	0.078
L.MedOFC	Tangle density	-0.101012	0.215622	0.212
L.MidTemp	Tangle density	-0.0711875	0.38347	0.356
L.ParaHipp	Tangle density	-0.147939	0.0689305	0.057
L.paracentral	Tangle density	-0.100317	0.218816	0.211
L.pars-opercularis	Tangle density	-0.0720116	0.377974	0.35
L.pars-orbitalis	Tangle density	-0.0952296	0.243198	0.2
L.pars-triangularis	Tangle density	-0.106552	0.19137	0.158
L.pericalcarine	Tangle density	-0.117451	0.149565	0.131
L.postcentral	Tangle density	-0.129955	0.110548	0.103
L.PCC	Tangle density	-0.0801183	0.326499	0.303
L.precentral	Tangle density	-0.149613	0.0658138	0.057
L.precuneus	Tangle density	-0.129576	0.1116	0.101
L.rACC	Tangle density	-0.0990448	0.224742	0.219
L.rMidFront	Tangle density	-0.131766	0.105624	0.1
L.SupFront	Tangle density	-0.17121	0.0349451	0.044
L.SupPar	Tangle density	-0.169002	0.0373978	0.038
L.SupTemp	Tangle density	-0.131785	0.105574	0.094
L.supramarginal	Tangle density	-0.0979985	0.229702	0.221
L.transTemp	Tangle density	-0.104198	0.201419	0.194
L.insula	Tangle density	-0.159766	0.049286	0.044
L.accumbens	Tangle density	-0.0749346	0.35887	0.329
L.amygdala	Tangle density	-0.132219	0.104423	0.094
L.basal-forebrain	Tangle density	-0.146793	0.0711323	0.058
L.caudate	Tangle density	-0.179554	0.0268673	0.033
L.Hippo	Tangle density	-0.178207	0.0280519	0.031
L.pallidum	Tangle density	-0.0757473	0.353667	0.323
L.putamen	Tangle density	-0.169274	0.0370884	0.041
L.thalamus	Tangle density	-0.162106	0.0460103	0.048
R.cACC	Tangle density	-0.101095	0.215244	0.177
R.cMidFront	Tangle density	-0.100255	0.2191	0.22
R.cuneus	Tangle density	-0.119024	0.144152	0.128
R.entorhinal	Tangle density	-0.13118	0.107199	0.101
R.fusiform	Tangle density	-0.0834197	0.306895	0.294
R.InfPar	Tangle density	-0.115668	0.155884	0.133
R.InfTemp	Tangle density	-0.0933306	0.252766	0.236
R.IsthmusCingulate	Tangle density	-0.126722	0.119777	0.105
R.LatOcci	Tangle density	-0.111799	0.170291	0.145
R.LatOFC	Tangle density	-0.0799906	0.327274	0.294
R.lingual	Tangle density	-0.178553	0.0277433	0.032
R.MedOFC	Tangle density	-0.100048	0.22006	0.215
R.MidTrmp	Tangle density	-0.100174	0.219475	0.218
R.parahippocampal	Tangle density	-0.117175	0.150531	0.131
R.paracentral	Tangle density	-0.0743381	0.362719	0.333
R.pars-opercularis	Tangle density	-0.099137	0.224309	0.217
R.pars-orbitalis	Tangle density	-0.100223	0.21925	0.222
R.pars-triangularis	Tangle density	-0.0917799	0.26077	0.246
R.pericalcarine	Tangle density	-0.122679	0.132147	0.119
R.postcentral	Tangle density	-0.105208	0.197062	0.162
R.PCC	Tangle density	-0.114379	0.160578	0.135
R.precentral	Tangle density	-0.116915	0.151446	0.128
R.precuneus	Tangle density	-0.147995	0.0688233	0.059
R.rACC	Tangle density	-0.0978401	0.23046	0.223
R.rMidFront	Tangle density	-0.120112	0.140494	0.125
R.SupFront	Tangle density	-0.179659	0.0267769	0.03
R.SupPar	Tangle density	-0.150521	0.0641705	0.055
R.SupTemp	Tangle density	-0.12511	0.124597	0.113
R.supramarginal	Tangle density	-0.0997356	0.22151	0.216
R.transTemporal	Tangle density	-0.101928	0.211467	0.208
R.right insula	Tangle density	-0.174283	0.0317594	0.036
R.accumbens	Tangle density	-0.121545	0.135785	0.124
R.amygdala	Tangle density	-0.15131	0.0627712	0.053
R.basal-forebrain	Tangle density	-0.129459	0.111924	0.1
R.caudate	Tangle density	-0.173138	0.0329163	0.038
R.Hippo	Tangle density	-0.173686	0.0323583	0.035
R.pallidum	Tangle density	-0.107085	0.189147	0.157
R.putamen	Tangle density	-0.176152	0.0299447	0.034
R.thalamus	Tangle density	-0.171559	0.0345706	0.036
L_STN	Tangle density	-0.0938201	0.250275	0.235
R_STN	Tangle density	-0.0973223	0.232948	0.223
L_RedNucleus	Tangle density	-0.075126	0.35764	0.329
R_RedNucleus	Tangle density	-0.10328	0.205443	0.172
L_Dentate	Tangle density	-0.0864841	0.289403	0.27
R_Dentate	Tangle density	-0.0796461	0.329368	0.31
L_Nigra	Tangle density	-0.0993936	0.223106	0.219
R_Nigra	Tangle density	-0.099655	0.221886	0.215
Cerebelum_Crus1_L	Tangle density	-0.148029	0.06876	0.056
Cerebelum_Crus1_R	Tangle density	-0.143911	0.0769222	0.065
Cerebelum_Crus2_L	Tangle density	-0.137173	0.0919506	0.07
Cerebelum_Crus2_R	Tangle density	-0.148869	0.0671842	0.056
Cerebelum_3_L	Tangle density	-0.117543	0.149245	0.128
Cerebelum_3_R	Tangle density	-0.0755331	0.355034	0.324
Cerebelum_4_5_L	Tangle density	-0.125981	0.121974	0.11
Cerebelum_4_5_R	Tangle density	-0.075264	0.356755	0.326
Cerebelum_6_L	Tangle density	-0.135617	0.095732	0.087
Cerebelum_6_R	Tangle density	-0.128225	0.115415	0.105
Cerebelum_7b_L	Tangle density	-0.152111	0.0613771	0.047
Cerebelum_7b_R	Tangle density	-0.111319	0.172145	0.145
Cerebelum_8_L	Tangle density	-0.143522	0.0777329	0.067
Cerebelum_8_R	Tangle density	-0.133854	0.100167	0.09
Cerebelum_9_L	Tangle density	-0.127188	0.118411	0.106
Cerebelum_9_R	Tangle density	-0.0727098	0.373356	0.346
Cerebelum_10_L	Tangle density	-0.1223	0.133352	0.119
Cerebelum_10_R	Tangle density	-0.0740979	0.364276	0.335
