## Supplementary Table 6 for "Molecular and neuropathological determinants of neuronal dysfunction in Alzheimer’s disease"

### Sheet: Selected
Transcriptomics	Proteomics
ENSG00000105976	FMR1
ENSG00000233723	PENK
ENSG00000140090	B2M
ENSG00000100281	CPNE9
ENSG00000141449	RGS19
ENSG00000134115	SLC9B2
ENSG00000123159	CADPS2_1
ENSG00000260418	BCL7A
ENSG00000154262	SRP68
ENSG00000176386	CYB5R3
ENSG00000139083	WNK2
ENSG00000113763	CBX3
ENSG00000134882	APEX1
ENSG00000114805	HDAC2
ENSG00000185596	SYT1_1
ENSG00000102290	RASGRF2
ENSG00000186017	STRADA
ENSG00000185989	F11R
ENSG00000187210	POGZ
ENSG00000279302	YTHDF1
ENSG00000115286	MUL1
ENSG00000171408	RAB8B
ENSG00000168758	RSPO2
ENSG00000175048	LZTS1
ENSG00000243660	CUL4A
ENSG00000282508	STAMBPL1
ENSG00000162300	PPP1R8
ENSG00000120327	MTHFD1L
ENSG00000075618	PRPF4B
ENSG00000245958	TIAM1
ENSG00000164056	C8orf82
ENSG00000167889	GTF3C4
ENSG00000185946	TBR1
ENSG00000108443	SPECC1L
ENSG00000204248	GGACT
ENSG00000158023	WRNIP1
ENSG00000100302	AKAP7
ENSG00000117461	NAV3
ENSG00000214944	HLA-DRB1
ENSG00000078061	ABLIM2
ENSG00000156345	ANKRD24
ENSG00000157212	LRRTM3
ENSG00000157240	NASP
ENSG00000269343	CAPRIN2
ENSG00000090447	HDAC4
ENSG00000129968	MPPED2
ENSG00000146776	CPSF7
ENSG00000180113	MAP4_3
ENSG00000181291	PCSK1
ENSG00000151240	SF3B6
ENSG00000160953	C15orf57
ENSG00000167216	C1orf50
ENSG00000182022	DAAM1
ENSG00000189319	COA3
ENSG00000073150	DDX23
ENSG00000121653	JAKMIP2
ENSG00000132275	VASN
ENSG00000141956	ALDH1A1
ENSG00000160271	PPP3CA_1
ENSG00000171604	VSTM2B
ENSG00000029534	SMG9
ENSG00000159733	STARD5
ENSG00000167065	STRBP
ENSG00000167196	ATF2
ENSG00000279712	ELAVL4
ENSG00000087008	FAM162B
ENSG00000183696	FBXL17
ENSG00000223705	GMIP
ENSG00000078043	MANF
ENSG00000089682	SRSF12
ENSG00000130304	AAK1_1
ENSG00000169184	FYCO1
ENSG00000175221	TENM2
ENSG00000196569	ARHGAP12
ENSG00000111913	GPSM1
ENSG00000113248	HNRNPLL
ENSG00000142609	SLAIN2
ENSG00000184863	ARHGAP5
ENSG00000225138	CDK7
ENSG00000058063	ICA1L
ENSG00000082556	NUDT21
ENSG00000107736	QRICH1
ENSG00000110911	RAB3B
ENSG00000164402	CDK2AP1
ENSG00000185090	DAP
ENSG00000204267	PYGM
ENSG00000250366	VPRBP
ENSG00000257923	ACIN1
ENSG00000269609	ARL10
	FAM13C
	FCHSD2
	FTH1
	HCFC1
	LRFN1
	MEF2C
	NACC1
	PTGFRN
	SMEK1
	SNRNP200
	TFIP11
	UNC119

### Sheet: Feature_Counts_Transcriptomics
Feature	Count
ENSG00000105976	100
ENSG00000233723	94
ENSG00000140090	85
ENSG00000100281	74
ENSG00000141449	71
ENSG00000134115	63
ENSG00000123159	61
ENSG00000260418	59
ENSG00000154262	57
ENSG00000176386	49
ENSG00000139083	48
ENSG00000113763	47
ENSG00000134882	43
ENSG00000114805	42
ENSG00000185596	41
ENSG00000102290	39
ENSG00000186017	37
ENSG00000185989	34
ENSG00000187210	33
ENSG00000279302	32
ENSG00000115286	30
ENSG00000171408	28
ENSG00000168758	27
ENSG00000175048	27
ENSG00000243660	27
ENSG00000282508	27
ENSG00000162300	25
ENSG00000120327	24
ENSG00000075618	23
ENSG00000245958	23
ENSG00000164056	21
ENSG00000167889	21
ENSG00000185946	21
ENSG00000108443	19
ENSG00000204248	19
ENSG00000158023	18
ENSG00000100302	17
ENSG00000117461	17
ENSG00000214944	17
ENSG00000078061	16
ENSG00000156345	15
ENSG00000157212	15
ENSG00000157240	15
ENSG00000269343	15
ENSG00000090447	14
ENSG00000129968	14
ENSG00000146776	14
ENSG00000180113	14
ENSG00000181291	14
ENSG00000151240	13
ENSG00000160953	13
ENSG00000167216	13
ENSG00000182022	13
ENSG00000189319	13
ENSG00000073150	12
ENSG00000121653	12
ENSG00000132275	12
ENSG00000141956	12
ENSG00000160271	12
ENSG00000171604	12
ENSG00000029534	11
ENSG00000159733	11
ENSG00000167065	11
ENSG00000167196	11
ENSG00000279712	11
ENSG00000087008	10
ENSG00000183696	10
ENSG00000223705	10
ENSG00000078043	9
ENSG00000089682	9
ENSG00000130304	9
ENSG00000169184	9
ENSG00000175221	9
ENSG00000196569	9
ENSG00000111913	8
ENSG00000113248	8
ENSG00000142609	8
ENSG00000184863	8
ENSG00000225138	8
ENSG00000058063	7
ENSG00000082556	7
ENSG00000107736	7
ENSG00000110911	7
ENSG00000164402	7
ENSG00000185090	7
ENSG00000204267	7
ENSG00000250366	7
ENSG00000257923	7
ENSG00000269609	7
ENSG00000089916	6
ENSG00000119138	6
ENSG00000119685	6
ENSG00000134809	6
ENSG00000135835	6
ENSG00000142156	6
ENSG00000159788	6
ENSG00000160633	6
ENSG00000178567	6
ENSG00000228956	6
ENSG00000261584	6
ENSG00000261739	6
ENSG00000008083	5
ENSG00000078177	5
ENSG00000090470	5
ENSG00000092470	5
ENSG00000103260	5
ENSG00000112182	5
ENSG00000113522	5
ENSG00000118579	5
ENSG00000118946	5
ENSG00000141485	5
ENSG00000147234	5
ENSG00000149571	5
ENSG00000163431	5
ENSG00000165912	5
ENSG00000167619	5
ENSG00000184164	5
ENSG00000212694	5
ENSG00000252690	5
ENSG00000276234	5
ENSG00000004399	4
ENSG00000064961	4
ENSG00000078967	4
ENSG00000099381	4
ENSG00000100299	4
ENSG00000101464	4
ENSG00000111249	4
ENSG00000119772	4
ENSG00000119969	4
ENSG00000131127	4
ENSG00000145808	4
ENSG00000147439	4
ENSG00000156804	4
ENSG00000158411	4
ENSG00000158669	4
ENSG00000165233	4
ENSG00000169981	4
ENSG00000171045	4
ENSG00000174886	4
ENSG00000175354	4
ENSG00000196391	4
ENSG00000197928	4
ENSG00000225151	4
ENSG00000225706	4
ENSG00000235194	4
ENSG00000273373	4
ENSG00000274810	4
ENSG00000284428	4
ENSG00000000460	3
ENSG00000067365	3
ENSG00000083290	3
ENSG00000085224	3
ENSG00000116539	3
ENSG00000116809	3
ENSG00000129003	3
ENSG00000147509	3
ENSG00000148600	3
ENSG00000163913	3
ENSG00000168778	3
ENSG00000168795	3
ENSG00000176994	3
ENSG00000177479	3
ENSG00000178773	3
ENSG00000181666	3
ENSG00000183018	3
ENSG00000185219	3
ENSG00000196208	3
ENSG00000198785	3
ENSG00000224660	3
ENSG00000227449	3
ENSG00000231925	3
ENSG00000261451	3
ENSG00000272316	3
ENSG00000281904	3
ENSG00000008710	2
ENSG00000012983	2
ENSG00000037241	2
ENSG00000044524	2
ENSG00000064313	2
ENSG00000087266	2
ENSG00000090581	2
ENSG00000092330	2
ENSG00000095303	2
ENSG00000100425	2
ENSG00000104529	2
ENSG00000105948	2
ENSG00000110801	2
ENSG00000115459	2
ENSG00000118855	2
ENSG00000118898	2
ENSG00000119402	2
ENSG00000126391	2
ENSG00000129219	2
ENSG00000131378	2
ENSG00000132669	2
ENSG00000139597	2
ENSG00000139746	2
ENSG00000143315	2
ENSG00000147316	2
ENSG00000151151	2
ENSG00000153266	2
ENSG00000153820	2
ENSG00000154803	2
ENSG00000161999	2
ENSG00000162687	2
ENSG00000164663	2
ENSG00000164776	2
ENSG00000166682	2
ENSG00000167508	2
ENSG00000168040	2
ENSG00000169432	2
ENSG00000170919	2
ENSG00000176978	2
ENSG00000177599	2
ENSG00000178980	2
ENSG00000187372	2
ENSG00000198373	2
ENSG00000203666	2
ENSG00000214425	2
ENSG00000225746	2
ENSG00000251474	2
ENSG00000251615	2
ENSG00000255455	2
ENSG00000272636	2
ENSG00000273604	2
ENSG00000003096	1
ENSG00000008128	1
ENSG00000010282	1
ENSG00000011405	1
ENSG00000012061	1
ENSG00000055118	1
ENSG00000070269	1
ENSG00000081019	1
ENSG00000090006	1
ENSG00000091536	1
ENSG00000091947	1
ENSG00000095383	1
ENSG00000095539	1
ENSG00000099795	1
ENSG00000100722	1
ENSG00000100731	1
ENSG00000101361	1
ENSG00000102349	1
ENSG00000105705	1
ENSG00000108518	1
ENSG00000108587	1
ENSG00000108679	1
ENSG00000111670	1
ENSG00000113361	1
ENSG00000113368	1
ENSG00000115350	1
ENSG00000115368	1
ENSG00000117228	1
ENSG00000117643	1
ENSG00000118689	1
ENSG00000120370	1
ENSG00000122390	1
ENSG00000123908	1
ENSG00000124177	1
ENSG00000124795	1
ENSG00000125885	1
ENSG00000126001	1
ENSG00000126804	1
ENSG00000127152	1
ENSG00000127445	1
ENSG00000128534	1
ENSG00000130202	1
ENSG00000130348	1
ENSG00000130811	1
ENSG00000130813	1
ENSG00000131149	1
ENSG00000131398	1
ENSG00000133275	1
ENSG00000134996	1
ENSG00000135116	1
ENSG00000135679	1
ENSG00000135845	1
ENSG00000136002	1
ENSG00000136636	1
ENSG00000137770	1
ENSG00000139318	1
ENSG00000139631	1
ENSG00000140522	1
ENSG00000140988	1
ENSG00000141519	1
ENSG00000141542	1
ENSG00000143546	1
ENSG00000144749	1
ENSG00000145247	1
ENSG00000145833	1
ENSG00000146676	1
ENSG00000147601	1
ENSG00000148824	1
ENSG00000151632	1
ENSG00000152433	1
ENSG00000153015	1
ENSG00000156219	1
ENSG00000157349	1
ENSG00000157881	1
ENSG00000159216	1
ENSG00000159314	1
ENSG00000159352	1
ENSG00000160072	1
ENSG00000160678	1
ENSG00000160948	1
ENSG00000161381	1
ENSG00000162804	1
ENSG00000163219	1
ENSG00000164654	1
ENSG00000164823	1
ENSG00000164828	1
ENSG00000165072	1
ENSG00000165092	1
ENSG00000165115	1
ENSG00000165502	1
ENSG00000168077	1
ENSG00000168385	1
ENSG00000168502	1
ENSG00000168763	1
ENSG00000168876	1
ENSG00000169087	1
ENSG00000170160	1
ENSG00000172159	1
ENSG00000173065	1
ENSG00000174080	1
ENSG00000174903	1
ENSG00000175287	1
ENSG00000175387	1
ENSG00000176390	1
ENSG00000176945	1
ENSG00000177225	1
ENSG00000178209	1
ENSG00000180098	1
ENSG00000180257	1
ENSG00000181409	1
ENSG00000182329	1
ENSG00000182841	1
ENSG00000183570	1
ENSG00000183778	1
ENSG00000184792	1
ENSG00000187605	1
ENSG00000188002	1
ENSG00000188186	1
ENSG00000188342	1
ENSG00000189180	1
ENSG00000196369	1
ENSG00000196782	1
ENSG00000197562	1
ENSG00000198948	1
ENSG00000201098	1
ENSG00000202354	1
ENSG00000204435	1
ENSG00000204624	1
ENSG00000204650	1
ENSG00000205138	1
ENSG00000205220	1
ENSG00000205746	1
ENSG00000211459	1
ENSG00000213337	1
ENSG00000213928	1
ENSG00000214783	1
ENSG00000215788	1
ENSG00000224877	1
ENSG00000225783	1
ENSG00000231889	1
ENSG00000234449	1
ENSG00000234616	1
ENSG00000237094	1
ENSG00000243725	1
ENSG00000251562	1
ENSG00000255366	1
ENSG00000256664	1
ENSG00000259030	1
ENSG00000259820	1
ENSG00000260372	1
ENSG00000263753	1
ENSG00000265590	1
ENSG00000265817	1
ENSG00000269945	1
ENSG00000274776	1
ENSG00000276334	1
ENSG00000279050	1
ENSG00000279696	1
ENSG00000281026	1
ENSG00000281195	1
ENSG00000282034	1

### Sheet: Feature_Counts_Proteomics
Feature	Count
FMR1	97
PENK	94
B2M	90
CPNE9	80
RGS19	80
SLC9B2	76
CADPS2_1	70
BCL7A	64
SRP68	64
CYB5R3	63
WNK2	63
CBX3	62
APEX1	61
HDAC2	60
SYT1_1	60
RASGRF2	56
STRADA	55
F11R	54
POGZ	52
YTHDF1	48
MUL1	40
RAB8B	40
RSPO2	38
LZTS1	37
CUL4A	35
STAMBPL1	35
PPP1R8	32
MTHFD1L	31
PRPF4B	31
TIAM1	31
C8orf82	30
GTF3C4	30
TBR1	30
SPECC1L	29
GGACT	28
WRNIP1	28
AKAP7	27
NAV3	27
HLA-DRB1	26
ABLIM2	25
ANKRD24	25
LRRTM3	23
NASP	23
CAPRIN2	22
HDAC4	22
MPPED2	21
CPSF7	20
MAP4_3	20
PCSK1	20
SF3B6	20
C15orf57	19
C1orf50	17
DAAM1	17
COA3	16
DDX23	16
JAKMIP2	16
VASN	16
ALDH1A1	15
PPP3CA_1	15
VSTM2B	15
SMG9	14
STARD5	14
STRBP	14
ATF2	13
ELAVL4	13
FAM162B	13
FBXL17	13
GMIP	13
MANF	13
SRSF12	13
AAK1_1	12
FYCO1	12
TENM2	12
ARHGAP12	11
GPSM1	11
HNRNPLL	11
SLAIN2	11
ARHGAP5	10
CDK7	10
ICA1L	10
NUDT21	10
QRICH1	10
RAB3B	10
CDK2AP1	9
DAP	9
PYGM	9
VPRBP	9
ACIN1	8
ARL10	8
FAM13C	8
FCHSD2	8
FTH1	8
HCFC1	8
LRFN1	8
MEF2C	8
NACC1	8
PTGFRN	8
SMEK1	8
SNRNP200	8
TFIP11	8
UNC119	8
FOSB	7
GRB10	7
IPO4	7
KCTD15	7
PACS2	7
PLCXD3	7
PLEKHO1	7
PRKDC	7
RANBP3_1	7
SRSF4	7
SSBP2	7
ADAR	6
CPS1	6
GALNT16	6
KRR1	6
LMF1	6
LSM6	6
MAP1S	6
NPEPL1	6
OGFRL1	6
POR	6
SUGP1	6
ZBTB7A	6
0_3	5
ACTR5	5
ADCK4	5
AK4	5
ALG6	5
ARHGEF9	5
ARID2	5
CCAR2	5
FTO	5
IDS	5
JAKMIP1	5
OGFR	5
PCDH7_1	5
PHAX	5
PSPC1	5
SF3A3	5
ULK3	5
ZFAND1	5
AKAP17A	4
AKAP7_1	4
BUB3	4
CBX5	4
CDH9	4
DIDO1	4
DUSP19	4
EFTUD2	4
HECW1	4
LHX4-AS1	4
NCBP2	4
P4HA1	4
PCBP1	4
PDK1	4
POLR1C	4
PPP1R3E	4
QPCTL	4
RBFOX1	4
RNF219	4
SAMHD1	4
SLC22A15	4
SLC9A7	4
SRRT	4
STXBP1_1	4
TAC1	4
WDR11	4
ABCB10	3
ARID1B	3
BLOC1S2	3
C2CD5	3
CD2AP	3
CNBP_1	3
CNOT3	3
CPNE2	3
DCUN1D2	3
EMC6	3
FLOT2	3
GOLGB1	3
H6PD	3
HSD17B4	3
MRPL34	3
NCALD	3
NDRG3	3
NUP88	3
PRCC	3
RECQL	3
RHBDL3	3
RIC8A_1	3
RPRD2	3
RPS27A	3
SAP30BP	3
SIRT3	3
SLCO2A1	3
SUN2	3
TDRD3	3
TRPM2	3
TRPM3	3
UBAC1	3
UNC80	3
VSTM2L	3
ZMAT4	3
ADD1_1	2
AHCTF1	2
ANKLE2	2
API5	2
ARFIP1_1	2
ARL15	2
ASH2L	2
CCDC136	2
CCRN4L	2
CDIPT	2
CNTN6	2
CYB561	2
DDHD2	2
DDX3X	2
DHCR7	2
DPY30	2
EXOSC2	2
FBXO21	2
FTL	2
GALC	2
GARNL3	2
GPR155	2
GRIN2A	2
GTF2H4	2
HACE1	2
HNRNPA3	2
HRH1	2
IGSF1	2
MAEA	2
MAPRE2	2
MFSD3	2
MSMO1	2
MYRIP	2
NAA50	2
NETO1	2
NUP50	2
NYAP2	2
PAPOLA	2
PLIN4	2
PPP1R3F	2
PPP6C	2
RAB18	2
RAB8A	2
RAP1GDS1	2
RBKS	2
RCC1	2
SARM1	2
SCN1B	2
SLC2A5	2
SMPD3	2
SS18L1	2
STAT4	2
TBC1D4	2
TM6SF1	2
TMEM25	2
TMEM65	2
TPBG	2
TPRKB	2
TSC22D1	2
TSPYL1	2
TSSC1	2
TTI1	2
TUBA8	2
VAT1L	2
XRCC6	2
ZFAND5	2
ABCG1	1
ACE	1
ACTL6B	1
ADAM15	1
AFAP1L2	1
AFTPH	1
AKAP9	1
AKR1C2	1
ANAPC1	1
ANK3	1
ANKRD13A	1
ANKRD27	1
ANP32A	1
ARFRP1	1
ARHGAP22	1
BAI2	1
BRAF_1	1
BRD8	1
BRE	1
BUD31	1
C19orf43	1
C7orf25	1
CBX1	1
CDYL2	1
CENPE	1
CHAMP1	1
CHRM4	1
CLEC14A	1
CNR1	1
COASY	1
CSGALNACT1	1
DEFA1	1
DHTKD1	1
ELP2	1
EXOC8	1
FAM98B	1
FBXO30	1
FBXO45	1
FCHO2	1
FIBP	1
FRMD5	1
GPC1	1
HDAC8	1
HIST2H3PS2	1
HLA-A_1	1
HLA-A_2	1
HMGCLL1	1
HNRNPD_1	1
HNRNPUL2	1
HSD17B11	1
IGBP1	1
KCNJ10	1
KIF21B	1
KIF3C	1
LACTB	1
LAMB1	1
LDHB_1	1
LPCAT1	1
LPPR2	1
LURAP1	1
MATR3	1
METTL3	1
MLLT4	1
MPP2	1
MTMR6	1
MTMR9	1
MYL6	1
NAA38	1
NCBP1	1
NFX1	1
NIPSNAP3A	1
NPY	1
NRP1	1
NUDCD1	1
NUP85	1
OXNAD1	1
PCDH17	1
PCDH8	1
PDCD6IP_1	1
PDZD2	1
PGM2	1
PHF14	1
PIGO	1
PIP5KL1	1
PITRM1	1
PLCG1_1	1
PLD3	1
POLDIP3	1
PPAPDC2	1
PPFIA1	1
PPP2R5B	1
PRDX6	1
PRICKLE1	1
PRPF31	1
PRPF8	1
PRRC2C	1
PRUNE2	1
PTDSS1	1
RAB11B	1
RAC2	1
RANBP2	1
RAP2B	1
RAPGEF3	1
RBM39	1
RBM4	1
RFC1	1
RNF169	1
RPRD1B	1
RSRC2	1
SCAF1	1
SCGN	1
SDS	1
2025-09-15	1
SERF2	1
SF3B3	1
SGCE	1
SH3D19	1
SIPA1L3	1
SLC12A5	1
SLC17A6	1
SLC19A1	1
SLC25A1	1
SLC6A8	1
SLC8A3	1
SMG8	1
SMIM11	1
SMYD5	1
SPRED1	1
SPRED3	1
SSB	1
SSBP3	1
STMN3	1
STUB1	1
STX8	1
STXBP2	1
SVOP	1
TAF6L	1
TATDN1	1
TCEAL5	1
TCEB3	1
TMEM199	1
TMPPE	1
TSC22D3	1
TTC39C	1
TTC8	1
UBA2	1
UROD	1
VCPKMT	1
VWA7	1
WDR12	1
YIPF6	1
ZNF483	1
ZNF787	1
ZW10	1
